# An enterococcal phage protein broadly inhibits type IV restriction enzymes involved in antiphage defense

**DOI:** 10.1101/2023.11.16.567456

**Authors:** Nathan P. Bullen, Cydney N. Johnson, Shelby E. Andersen, Garima Arya, Sonia R. Marotta, Yan-Jiun Lee, Peter R. Weigele, John C. Whitney, Breck A. Duerkop

## Abstract

The prevalence of multidrug resistant (MDR) bacterial infections continues to rise as the development of antibiotics needed to combat these infections remains stagnant. MDR enterococci are a major contributor to this crisis. A potential therapeutic approach for combating MDR enterococci is bacteriophage (phage) therapy, which uses lytic viruses to infect and kill pathogenic bacteria. While phages that lyse some strains of MDR enterococci have been identified, other strains display high levels of resistance and the mechanisms underlying this resistance are poorly defined. Here, we use a CRISPR interference (CRISPRi) screen to identify a genetic locus found on a mobilizable plasmid from *Enterococcus faecalis* involved in phage resistance. This locus encodes a putative serine recombinase followed by a Type IV restriction enzyme (TIV-RE) that we show restricts the replication of phage phi47 in *E. faecalis*. We further find that phi47 evolves to overcome restriction by acquiring a missense mutation in a TIV-RE inhibitor protein. We show that this inhibitor, termed type IV restriction inhibiting factor A (*tifA*), binds and inactivates diverse TIV-REs. Overall, our findings advance our understanding of phage defense in drug-resistant *E. faecalis* and provide mechanistic insight into how phages evolve to overcome antiphage defense systems.
