## Supplementary material for "An enterococcal phage protein broadly inhibits type IV restriction enzymes involved in antiphage defense": Source Data

### Sheet: Figure 1
Figure 1A pfu/mL counts
Strain	Replicate 1	Replicate 2	Replicate 3
SF28073	430000000	290000000	770000000
V583	ND	ND	ND
V19	412000000	180000000	360000000
V19 + pTEF1	13100000000	28000000000	27800000000
V19 + pTEF2	ND	ND	ND
V19 + pTEF1 + pTEF2	ND	ND	ND
JH2-2	33000000	219000000	240000000
JH2-2 + pTEF2	ND	ND	ND
Figure 1B pfu/mL counts
Strain:	SF28073			V19			V19 + pTEF2
Minutes post infection	Replicate 1	Replicate 2	Replicate 3	Replicate 1	Replicate 2	Replicate 3	Replicate 1	Replicate 2	Replicate 3
0	6650000	19000000	4800000	8550000	5450000	5950000	7200000	7700000	5200000
5	5650000	17000000	4250000	4350000	3750000	4100000	4650000	4500000	2450000
10	6150000	7300000	4650000	3350000	2350000	4200000	2240000	3150000	1700000
15	33000000	185000000	210000000	3500000	1520000	2650000	2370000	2100000	1480000
20	1610000000	7700000000	5600000000	22000000	3000000	17500000	2310000	2050000	1910000
30	18400000000	33500000000	14300000000	196000000	59500000	120000000	1460000	2050000	1040000
40	38000000000	34500000000	14600000000	208000000	112000000	270000000	1060000	2900000	805000
50	42500000000	41500000000	14100000000	410000000	260000000	435000000	675000	2550000	710000
60	36000000000	30000000000	10800000000	1580000000	415000000	1640000000	465000	2150000	760000
70	51000000000	32000000000	18500000000	2490000000	1040000000	3100000000	350000	950000	625000
80	50000000000	40000000000	14800000000	3200000000	1650000000	4400000000	200000	840000	565000

### Sheet: Figure 2
Figure 2B pfu/mL counts						Figure 2D pfu/mL counts
Strain	Replicate 1	Replicate 2	Replicate 3			Strain	Replicate 1	Replicate 2
V19	180000000	360000000	412000000			V583	ND	ND
V19 + pTEF2	ND	ND	ND			∆EF_B0058	ND	ND
V19 + pCF10	120000000000	93000000000	37000000000			∆EF_B0059	2700000	2000000
						Figure 2E pfu/mL counts
Figure 2C CRISPRi relative viability measurments						Strain	Replicate 1	Replicate 2
Strains	Replicate 1	Replicate 2	Replicate 3	Replicate 4		V19	57000000	18000000
V583	1.22857	0.666667	1.25	1.16667		V19 + pTEF2	ND	ND
V19	5.3571e-06	1.0294e-05	1.4286e-05	N/A		V19 + pTEF2 ∆EF_B0058	ND	ND
V19 + pTEF2	1.30612	1.5	1.17308	1.06061		V19 + pTEF2 ∆EF_B0059	61000000	20000000
V19 + pTEF2 + sgRNA_GFP	1.12121	1	1.01695	1.03448
_EF_B0048	1.02564	0.823529	0.730769	1.1
_EF_B0049	1.34615	0.871795	1.0625	0.769231		Figure 2H OD600 measurments
_EF_B0050	1.03	1.08571	0.775	0.889		Strain:	EF_B0059			EF_B0059_H527A			EF_B0059_G97A			EF_B0059_H527A_G97A			Vector Control
_EF_B0051	0.96	1.92308	1.02	1.75		Time (hours)	Replicate 1	Replicate 2	Replicate 3	Replicate 1	Replicate 2	Replicate 3	Replicate 1	Replicate 2	Replicate 3	Replicate 1	Replicate 2	Replicate 3	Replicate 1	Replicate 2	Replicate 3
_EF_B0053	0.633333	1	0.827586	0.864865		0.25	0.138	0.137	0.151	0.11	0.14	0.138	0.127	0.129	0.131	0.137	0.134	0.132	0.106	0.132	0.102
_EF_B0054	1.05	0.952	0.725	1.15		1	0.169	0.164	0.192	0.124	0.169	0.169	0.159	0.151	0.158	0.171	0.16	0.163	0.125	0.161	0.135
_EF_B0055	1.91	1.48	0.723	1		2	0.23	0.225	0.27	0.156	0.229	0.224	0.213	0.22	0.211	0.232	0.24	0.22	0.166	0.227	0.183
_EF_B0056	0.818	2.13	0.705	0.816		3	0.289	0.276	0.336	0.224	0.286	0.284	0.287	0.314	0.285	0.294	0.344	0.282	0.252	0.318	0.27
_EF_B0057	0.891304	0.723404	1.04	1.2093		4	0.354	0.335	0.401	0.284	0.35	0.352	0.344	0.412	0.347	0.358	0.41	0.346	0.323	0.386	0.346
_EF_B0058	0.342857	0.566667	0.0875	0.3		5	0.382	0.361	0.425	0.323	0.393	0.397	0.394	0.445	0.399	0.394	0.445	0.4	0.385	0.44	0.416
_EF_B0059	0.00037838	0.00075	0.00082979	0.000375		6	0.388	0.369	0.433	0.385	0.439	0.455	0.45	0.481	0.454	0.452	0.484	0.46	0.458	0.505	0.481
_EF_B0061	0.724138	0.898876	1.04651	1.04444		7	0.389	0.37	0.433	0.432	0.496	0.501	0.492	0.533	0.494	0.491	0.536	0.503	0.498	0.556	0.521
_EF_B0064	0.935484	1.07407	1.03922	0.952381		8	0.39	0.371	0.43	0.469	0.531	0.534	0.527	0.557	0.53	0.522	0.57	0.541	0.543	0.6	0.57
_EF_B0065	1.10526	1.20455	1.03226	0.818182		9	0.391	0.373	0.431	0.499	0.555	0.562	0.56	0.581	0.563	0.546	0.595	0.566	0.582	0.643	0.608
						10	0.392	0.374	0.431	0.526	0.579	0.584	0.586	0.596	0.586	0.573	0.613	0.591	0.624	0.682	0.652
						11	0.391	0.374	0.43	0.553	0.598	0.605	0.611	0.617	0.613	0.596	0.636	0.616	0.658	0.714	0.681
						12	0.39	0.376	0.431	0.573	0.618	0.62	0.63	0.634	0.636	0.614	0.651	0.629	0.689	0.746	0.712
						13	0.392	0.376	0.429	0.59	0.63	0.638	0.656	0.655	0.66	0.63	0.668	0.65	0.719	0.78	0.747
						14	0.396	0.378	0.427	0.607	0.644	0.655	0.678	0.678	0.687	0.652	0.686	0.671	0.748	0.812	0.779
						15	0.402	0.38	0.428	0.629	0.661	0.676	0.709	0.706	0.718	0.674	0.708	0.695	0.776	0.839	0.808
						16	0.404	0.381	0.429	0.65	0.683	0.699	0.746	0.743	0.753	0.701	0.732	0.724	0.796	0.867	0.838
						17	0.406	0.382	0.432	0.671	0.706	0.722	0.783	0.783	0.787	0.729	0.763	0.756	0.816	0.89	0.865
						18	0.408	0.382	0.436	0.698	0.728	0.747	0.814	0.818	0.817	0.758	0.793	0.783	0.835	0.915	0.889
						19	0.415	0.386	0.44	0.717	0.756	0.768	0.836	0.843	0.842	0.779	0.821	0.802	0.862	0.936	0.918
						20	0.426	0.39	0.448	0.735	0.777	0.784	0.855	0.864	0.857	0.796	0.844	0.819	0.879	0.961	0.967
						21	0.44	0.398	0.461	0.751	0.795	0.798	0.87	0.882	0.875	0.812	0.86	0.835	0.915	0.98	0.99
						22	0.462	0.41	0.477	0.764	0.818	0.808	0.885	0.897	0.891	0.823	0.879	0.846	0.947	1.001	1.011

### Sheet: Figure S2
Figure S2A OD600 measurments
Strain:	SF28073			V19			V19 + pTEF2			V19 + pTEF2 Uninfected
Minutes post infection	Replicate 1	Replicate 2	Replicate 3	Replicate 1	Replicate 2	Replicate 3	Replicate 1	Replicate 2	Replicate 3	Replicate 1	Replicate 2	Replicate 3
-5	0.35	0.31	0.31	0.31	0.27	0.32	0.31	0.32	0.3	0.26	0.28	0.3
0	0.45	0.31	0.39	0.31	0.34	0.35	0.27	0.37	0.32	0.25	0.29	0.26
10	0.4	0.36	0.37	0.37	0.28	0.36	0.29	0.38	0.35	0.28	0.3	0.33
20	0.45	0.39	0.45	0.41	0.38	0.44	0.31	0.45	0.4	0.33	0.33	0.36
30	0.27	0.18	0.23	0.44	0.38	0.47	0.35	0.51	0.44	0.39	0.37	0.42
40	0.11	0.07	0.13	0.4	0.37	0.41	0.39	0.54	0.48	0.44	0.47	0.49
50	0.034	0.035	0.047	0.39	0.32	0.4	0.45	0.57	0.49	0.52	0.53	0.56
60	0.01	0.014	0.02	0.34	0.3	0.35	0.44	0.76	0.56	0.61	0.6	0.65
70	0.006	0.009	0.012	0.23	0.23	0.21	0.51	0.89	0.65	0.72	0.71	0.74
80	0.006	0.008	0.009	0.16	0.15	0.1	0.55	0.95	0.71	0.72	0.78	0.88
Figure S2B percent adsorption values
Strain	Replicate 1	Replicate 2	Replicate 3	Replicate 4	Replicate 5	Replicate 6	Replicate 7	Replicate 8	Replicate 9
V583	91.4085	92.7381	78.4615	91	90	88	72.3077	78.5294	91.3462
V19	88.0282	87.1429	79.4872	75	81.1538	84.3333	66.4103	78.5294	78.2692
V19 + pTEF2	90.2817	92.8571	71.7949	84.6667	73.8462	83.3333	72.8205	54.1176	79.8077
OG1RF	13.0435	14.4928	8.69565	0	0	3.84615	45.3125	30.5085	29.6875

### Sheet: Figure 3
Figure 3B pfu/mL counts
Strain	Replicate 1	Replicate 2	Replicate 3	Replicate 4	Replicate 5
V19	17000000	6300000	8500000	1400000	200000000
V19 + pTEF2	ND	ND	ND	ND	ND
V19 + pTEF2 + pLZ12a_Orf65	ND	ND	ND	ND	ND
V19 + pTEF2 + pLZ12a_Orf65_L32F	9900000	146000	146000	6300000	70000000
Figure 3C OD600 measurments
Strain:	Vector Control			EF_B0059 + Empty Vector			EF_B0059 + Orf65			EF_B0059 + Orf65_L32F
Time (hours)	Replicate 1	Replicate 2	Replicate 3	Replicate 1	Replicate 2	Replicate 3	Replicate 1	Replicate 2	Replicate 3	Replicate 1	Replicate 2	Replicate 3
1	0.11	0.112	0.114	0.108	0.114	0.113	0.107	0.109	0.108	0.112	0.11	0.11
2	0.134	0.138	0.143	0.125	0.133	0.132	0.12	0.121	0.12	0.131	0.128	0.129
3	0.22	0.226	0.235	0.188	0.205	0.201	0.163	0.166	0.167	0.2	0.197	0.198
4	0.336	0.344	0.358	0.294	0.311	0.31	0.257	0.26	0.263	0.312	0.313	0.313
5	0.512	0.511	0.529	0.427	0.436	0.443	0.386	0.389	0.389	0.474	0.464	0.474
6	0.665	0.658	0.675	0.443	0.444	0.462	0.392	0.392	0.394	0.571	0.565	0.579
7	0.766	0.745	0.779	0.455	0.446	0.474	0.393	0.392	0.395	0.662	0.654	0.672
8	0.824	0.808	0.858	0.463	0.444	0.485	0.396	0.392	0.397	0.745	0.737	0.77
9	0.905	0.873	0.941	0.462	0.436	0.488	0.4	0.394	0.401	0.826	0.816	0.852
10	0.959	0.929	1.001	0.462	0.427	0.486	0.4	0.393	0.398	0.902	0.885	0.924
11	1.004	0.966	1.044	0.46	0.418	0.478	0.399	0.388	0.391	0.958	0.935	0.974
12	1.041	1	1.081	0.456	0.404	0.469	0.394	0.38	0.383	0.999	0.988	1.028
13	1.068	1.028	1.109	0.449	0.392	0.457	0.392	0.372	0.38	1.033	1.008	1.055
14	1.08	1.067	1.131	0.465	0.381	0.444	0.387	0.364	0.385	1.062	1.029	1.079
15	1.088	1.048	1.141	0.445	0.368	0.454	0.39	0.358	0.38	1.063	1.042	1.086
16	1.096	1.055	1.151	0.453	0.363	0.462	0.387	0.359	0.379	1.061	1.132	1.081
17	1.104	1.063	1.16	0.468	0.354	0.491	0.394	0.352	0.383	1.057	1.249	1.073

### Sheet: Figure S4
Figure S4A OD600 measurments
Strain:	XL1-Blue + Vector Control			XL1-Blue + EF_B0059			ER2796 + Vector Control			ER2796 + EF_B0059
Time (hours)	Replicate 1	Replicate 2	Replicate 3	Replicate 1	Replicate 2	Replicate 3	Replicate 1	Replicate 2	Replicate 3	Replicate 1	Replicate 2	Replicate 3
0	0.112	0.111	0.11	0.11	0.109	0.11	0.107	0.115	0.114	0.114	0.113	0.109
1	0.126	0.125	0.124	0.127	0.126	0.131	0.12	0.128	0.128	0.131	0.125	0.124
2	0.185	0.181	0.18	0.194	0.191	0.196	0.158	0.171	0.174	0.181	0.162	0.17
3	0.257	0.25	0.248	0.264	0.261	0.266	0.232	0.26	0.254	0.257	0.242	0.251
4	0.333	0.326	0.314	0.302	0.303	0.314	0.316	0.348	0.338	0.324	0.324	0.331
5	0.411	0.406	0.392	0.305	0.302	0.316	0.398	0.432	0.415	0.335	0.338	0.339
6	0.466	0.458	0.453	0.302	0.3	0.314	0.465	0.498	0.479	0.339	0.341	0.348
7	0.514	0.51	0.5	0.303	0.299	0.315	0.528	0.561	0.537	0.342	0.344	0.351
8	0.549	0.547	0.534	0.299	0.297	0.313	0.583	0.615	0.587	0.343	0.349	0.353
9	0.582	0.581	0.564	0.297	0.297	0.311	0.623	0.656	0.63	0.346	0.35	0.356
10	0.614	0.615	0.596	0.297	0.297	0.31	0.656	0.688	0.663	0.347	0.351	0.356
11	0.648	0.65	0.629	0.295	0.297	0.311	0.681	0.712	0.685	0.349	0.354	0.358
12	0.675	0.678	0.66	0.294	0.297	0.311	0.702	0.734	0.706	0.351	0.355	0.359
13	0.695	0.701	0.688	0.295	0.298	0.313	0.718	0.749	0.722	0.353	0.359	0.362
14	0.712	0.721	0.709	0.297	0.299	0.316	0.729	0.76	0.731	0.359	0.365	0.367
15	0.726	0.742	0.729	0.299	0.301	0.322	0.74	0.77	0.743	0.369	0.377	0.377
16	0.743	0.756	0.746	0.304	0.303	0.332	0.749	0.778	0.753	0.382	0.395	0.391
17	0.759	0.775	0.763	0.313	0.307	0.349	0.757	0.783	0.76	0.402	0.42	0.41
18	0.772	0.791	0.779	0.329	0.315	0.373	0.763	0.79	0.767	0.427	0.445	0.436
19	0.785	0.809	0.795	0.352	0.328	0.403	0.769	0.798	0.776	0.452	0.472	0.466
20	0.801	0.825	0.81	0.378	0.349	0.433	0.775	0.804	0.782	0.484	0.505	0.496
21	0.814	0.84	0.824	0.407	0.377	0.467	0.783	0.812	0.792	0.504	0.522	0.513
22	0.825	0.854	0.836	0.441	0.406	0.498	0.788	0.817	0.797	0.519	0.535	0.527
Figure S4C pfu/mL counts
Strain	Replicate 1	Replicate 2
JH2-2_SF28073 passaged	12000000000	8000000000
JH2-2_JH2-2 passaged	2000000000	1400000000
JH2-2 + pTEF2_SF28073 passaged	ND	ND
JH2-2 + pTEF2_JH2-2 passaged	ND	ND

### Sheet: Figure 4
Figure 4B OD600 measurments
Strain:	Vector Control			GC1503 + Empty Vector			GC1503 + Orf65			GC1503 + Orf65_L32F
Time (hours)	Replicate 1	Replicate 2	Replicate 3	Replicate 1	Replicate 2	Replicate 3	Replicate 1	Replicate 2	Replicate 3	Replicate 1	Replicate 2	Replicate 3
0.25	0.094	0.095	0.093	0.094	0.093	0.093	0.092	0.091	0.092	0.091	0.092	0.092
1.25	0.096	0.097	0.095	0.095	0.093	0.093	0.092	0.091	0.093	0.092	0.092	0.093
2.25	0.106	0.107	0.105	0.103	0.101	0.104	0.102	0.099	0.1	0.101	0.1	0.1
3.25	0.138	0.141	0.142	0.133	0.128	0.138	0.133	0.124	0.123	0.126	0.124	0.123
4.25	0.213	0.218	0.222	0.201	0.191	0.216	0.205	0.189	0.183	0.193	0.187	0.185
5.25	0.287	0.29	0.299	0.253	0.242	0.273	0.262	0.243	0.241	0.248	0.244	0.246
6.25	0.369	0.369	0.383	0.301	0.29	0.321	0.354	0.331	0.333	0.339	0.334	0.337
7.25	0.451	0.451	0.467	0.328	0.315	0.345	0.431	0.429	0.434	0.422	0.427	0.426
8.25	0.503	0.509	0.517	0.353	0.335	0.364	0.498	0.504	0.512	0.498	0.504	0.494
9.25	0.546	0.553	0.565	0.382	0.362	0.391	0.562	0.57	0.584	0.556	0.556	0.546
10.5	0.587	0.603	0.607	0.412	0.389	0.413	0.621	0.622	0.644	0.611	0.61	0.59
11.5	0.617	0.631	0.636	0.428	0.406	0.427	0.65	0.655	0.678	0.649	0.646	0.62
12.75	0.629	0.648	0.652	0.448	0.421	0.444	0.678	0.685	0.712	0.683	0.678	0.649
13.75	0.655	0.665	0.682	0.46	0.431	0.455	0.702	0.706	0.735	0.708	0.704	0.674
14.75	0.648	0.662	0.683	0.47	0.44	0.464	0.714	0.721	0.751	0.73	0.725	0.69
15.75	0.65	0.675	0.693	0.479	0.446	0.472	0.728	0.731	0.766	0.748	0.74	0.7
16.75	0.672	0.684	0.702	0.486	0.45	0.478	0.736	0.747	0.774	0.761	0.754	0.727
17.75	0.671	0.677	0.695	0.492	0.456	0.483	0.746	0.756	0.789	0.784	0.767	0.746
18.75	0.665	0.69	0.692	0.499	0.461	0.488	0.751	0.768	0.806	0.798	0.802	0.766
19.75	0.671	0.689	0.693	0.504	0.465	0.491	0.76	0.779	0.817	0.803	0.813	0.775
Figure 4D pfu/mL counts
Strain	Replicate 1	Replicate 2	Replicate 3
XL1-Blue No Induction	400000000	480000000	480000000
XL1-Blue + BrxU	2000000	1200000	1600000
XL1-Blue + BrxU + Orf65	400000000	320000000	360000000
XL1-Blue + BrxU + Orf65_L32F	32000000	28000000	44000000

### Sheet: Figure S5
Figure S5A pfu/mL counts
Strain	Replicate 1	Replicate 2	Replicate 3
V19_Wildtype	48000	31000	140000
V19_Escape	450000	180000	220000
V19 + pTEF2_Wildtype	ND	ND	ND
V19 + pTEF2_Escape	380000	240000	250000
Figure S5D OD600 measurments
Strain:	EF_B0059 + Orf65			EF_B0059 + Orf65_L32F			EF_B0059 + Orf65_L32A			EF_B0059 + Orf65_L32Y			EF_B0059 + Orf65_L32W
Time (hours)	Replicate 1	Replicate 2	Replicate 3	Replicate 1	Replicate 2	Replicate 3	Replicate 1	Replicate 2	Replicate 3	Replicate 1	Replicate 2	Replicate 3	Replicate 1	Replicate 2	Replicate 3
0.25	0.099	0.096	0.098	0.108	0.098	0.101	0.096	0.101	0.105	0.097	0.097	0.099	0.102	0.098	NA
1.25	0.107	0.104	0.106	0.112	0.103	0.106	0.102	0.11	0.114	0.105	0.104	0.107	0.108	0.104	NA
2.25	0.144	0.135	0.142	0.136	0.125	0.126	0.133	0.144	0.152	0.144	0.144	0.143	0.15	0.137	NA
3.25	0.234	0.22	0.234	0.212	0.198	0.198	0.22	0.238	0.245	0.24	0.242	0.239	0.249	0.234	NA
4.25	0.283	0.271	0.279	0.272	0.255	0.256	0.269	0.292	0.3	0.297	0.306	0.296	0.301	0.293	NA
5.25	0.291	0.283	0.292	0.321	0.309	0.317	0.284	0.307	0.309	0.306	0.312	0.305	0.31	0.302	NA
6.25	0.286	0.282	0.289	0.328	0.332	0.34	0.282	0.303	0.306	0.301	0.31	0.306	0.307	0.299	NA
7.25	0.28	0.279	0.287	0.338	0.349	0.365	0.281	0.3	0.302	0.298	0.305	0.303	0.306	0.297	NA
8.25	0.279	0.277	0.285	0.348	0.364	0.383	0.28	0.298	0.3	0.296	0.308	0.303	0.307	0.297	NA
9.25	0.278	0.276	0.284	0.363	0.381	0.408	0.281	0.293	0.299	0.296	0.309	0.306	0.31	0.3	NA
10.25	0.277	0.276	0.283	0.376	0.401	0.429	0.279	0.291	0.3	0.3	0.312	0.308	0.313	0.301	NA
11.25	0.277	0.276	0.284	0.392	0.418	0.45	0.28	0.29	0.302	0.304	0.315	0.311	0.315	0.303	NA
12.25	0.283	0.278	0.287	0.41	0.436	0.475	0.281	0.292	0.305	0.308	0.319	0.313	0.317	0.307	NA
13.25	0.284	0.28	0.288	0.43	0.458	0.499	0.284	0.299	0.308	0.31	0.322	0.316	0.32	0.31	NA
14.25	0.286	0.281	0.288	0.45	0.475	0.521	0.284	0.301	0.31	0.312	0.325	0.318	0.322	0.312	NA
15.25	0.287	0.284	0.29	0.463	0.49	0.537	0.286	0.304	0.312	0.315	0.328	0.321	0.323	0.314	NA
16.25	0.288	0.287	0.291	0.481	0.504	0.539	0.288	0.306	0.312	0.316	0.329	0.322	0.324	0.315	NA
17.25	0.289	0.292	0.292	0.488	0.516	0.551	0.29	0.309	0.313	0.317	0.331	0.322	0.324	0.316	NA
18.25	0.291	0.294	0.294	0.499	0.527	0.557	0.292	0.312	0.315	0.319	0.332	0.322	0.324	0.316	NA
19.25	0.294	0.296	0.296	0.514	0.529	0.561	0.294	0.314	0.316	0.321	0.333	0.322	0.324	0.315	NA
20.25	0.297	0.298	0.297	0.52	0.537	0.565	0.295	0.317	0.316	0.321	0.334	0.322	0.323	0.316	NA
21.25	0.302	0.301	0.3	0.539	0.566	0.604	0.297	0.319	0.318	0.323	0.334	0.323	0.323	0.316	NA
22.25	0.31	0.303	0.301	0.581	0.568	0.617	0.298	0.32	0.319	0.325	0.336	0.324	0.324	0.318	NA
23.25	0.315	0.304	0.303	0.561	0.591	0.643	0.299	0.321	0.321	0.325	0.339	0.325	0.325	0.318	NA

### Sheet: Figure S6
Figure S6A OD600 measurments
Strain:	Vector Control			Orf65			Orf65_L32F			Orf65_SDS2
Time (hours)	Replicate 1	Replicate 2	Replicate 3	Replicate 1	Replicate 2	Replicate 3	Replicate 1	Replicate 2	Replicate 3	Replicate 1	Replicate 2	Replicate 3
0.25	0.096	0.093	0.096	0.1	0.097	0.096	0.097	0.094	0.094	0.097	0.099	0.096
1.25	0.104	0.101	0.105	0.111	0.107	0.109	0.106	0.103	0.104	0.104	0.106	0.103
2.25	0.151	0.143	0.153	0.161	0.161	0.164	0.149	0.146	0.147	0.14	0.142	0.139
3.25	0.238	0.222	0.235	0.238	0.239	0.242	0.226	0.224	0.229	0.201	0.209	0.204
4.25	0.315	0.296	0.306	0.304	0.305	0.311	0.293	0.293	0.301	0.242	0.253	0.249
5.25	0.394	0.38	0.386	0.38	0.391	0.398	0.381	0.391	0.381	0.308	0.319	0.306
6.25	0.436	0.416	0.424	0.428	0.434	0.446	0.462	0.468	0.441	0.342	0.367	0.347
7.25	0.463	0.446	0.45	0.459	0.465	0.476	0.501	0.505	0.48	0.371	0.389	0.374
8.25	0.488	0.472	0.474	0.484	0.493	0.507	0.531	0.529	0.501	0.384	0.412	0.392
9.25	0.512	0.494	0.497	0.506	0.514	0.528	0.552	0.558	0.522	0.388	0.414	0.403
10.25	0.541	0.521	0.516	0.526	0.531	0.549	0.574	0.578	0.546	0.394	0.416	0.409
11.25	0.56	0.543	0.535	0.551	0.558	0.577	0.588	0.595	0.563	0.4	0.416	0.409
12.25	0.584	0.565	0.56	0.571	0.579	0.59	0.595	0.61	0.581	0.405	0.419	0.415
13.25	0.602	0.585	0.578	0.583	0.595	0.599	0.606	0.626	0.594	0.423	0.428	0.413
14.25	0.642	0.603	0.597	0.601	0.611	0.621	0.681	0.644	0.616	0.411	0.429	0.422
15.25	0.64	0.615	0.611	0.618	0.631	0.629	0.69	0.656	0.626	0.424	0.413	0.412
16.25	0.651	0.648	0.629	0.638	0.634	0.658	0.707	0.678	0.633	0.414	0.413	0.416
17.25	0.664	0.68	0.64	0.646	0.648	0.658	0.721	0.684	0.633	0.413	0.423	0.438
18.25	0.662	0.69	0.647	0.649	0.652	0.664	0.724	0.688	0.643	0.421	0.424	0.424
Figure S6B OD600 measurments
Strain:	Vector Control			GC874			GC1503			EF_B0059
Time (hours)	Replicate 1	Replicate 2	Replicate 3	Replicate 1	Replicate 2	Replicate 3	Replicate 1	Replicate 2	Replicate 3	Replicate 1	Replicate 2	Replicate 3
0.25	0.096	0.092	0.093	0.096	0.099	0.094	0.095	0.096	0.098	0.098	0.106	0.094
1.25	0.103	0.095	0.097	0.103	0.103	0.101	0.102	0.105	0.109	0.104	0.11	0.102
2.25	0.134	0.113	0.113	0.138	0.134	0.137	0.137	0.146	0.153	0.137	0.142	0.135
3.25	0.208	0.167	0.164	0.211	0.203	0.211	0.215	0.224	0.229	0.219	0.212	0.213
4.25	0.269	0.225	0.222	0.272	0.27	0.272	0.3	0.28	0.308	0.255	0.281	0.28
5.25	0.33	0.282	0.278	0.326	0.329	0.332	0.336	0.309	0.338	0.26	0.288	0.284
6.25	0.417	0.366	0.354	0.385	0.392	0.394	0.367	0.335	0.365	0.258	0.288	0.279
7.25	0.48	0.44	0.423	0.424	0.443	0.435	0.383	0.354	0.383	0.259	0.286	0.276
8.25	0.531	0.494	0.485	0.463	0.486	0.472	0.398	0.365	0.401	0.255	0.284	0.275
9.25	0.575	0.54	0.531	0.498	0.53	0.507	0.413	0.383	0.416	0.255	0.283	0.274
10.25	0.601	0.568	0.558	0.53	0.562	0.536	0.427	0.397	0.432	0.257	0.284	0.275
11.25	0.615	0.589	0.579	0.551	0.583	0.559	0.445	0.41	0.448	0.257	0.283	0.278
12.25	0.634	0.614	0.603	0.578	0.608	0.588	0.459	0.427	0.463	0.258	0.283	0.281
13.25	0.664	0.648	0.633	0.611	0.644	0.658	0.472	0.443	0.479	0.264	0.283	0.285
14.25	0.695	0.679	0.667	0.649	0.718	0.728	0.483	0.457	0.492	0.27	0.284	0.289
15.25	0.723	0.711	0.697	0.734	0.749	0.742	0.499	0.469	0.505	0.279	0.285	0.296
16.25	0.746	0.737	0.719	0.717	0.774	0.753	0.511	0.482	0.518	0.288	0.287	0.31
17.25	0.761	0.751	0.731	0.725	0.805	0.891	0.523	0.494	0.534	0.291	0.289	0.323
18.25	0.776	0.763	0.745	0.833	0.823	0.908	0.534	0.507	0.55	0.297	0.294	0.332
19.25	0.786	0.777	0.758	0.884	0.839	0.918	0.545	0.518	0.561	0.308	0.304	0.341
20.25	0.79	0.784	0.765	0.897	0.85	0.928	0.557	0.529	0.574	0.322	0.321	0.358
21.25	0.798	0.794	0.775	0.91	0.858	0.933	0.567	0.54	0.587	0.346	0.344	0.386
22.25	0.808	0.806	0.785	0.918	0.872	0.944	0.576	0.55	0.598	0.387	0.372	0.418
Figure S6D OD600 measurments
Strain:	GC1503 + Vector Control			GC1503 + Orf65_L32F			GC1503 + Orf65_L32A			GC1503 + Orf65_L32Y			GC1503 + Orf65_L32W			GC1503 + Orf65
Time (hours)	Replicate 1	Replicate 2	Replicate 3	Replicate 1	Replicate 2	Replicate 3	Replicate 1	Replicate 2	Replicate 3	Replicate 1	Replicate 2	Replicate 3	Replicate 1	Replicate 2	Replicate 3	Replicate 1	Replicate 2	Replicate 3
0.5	0.109	0.111	0.111	0.108	0.115	0.111	0.115	0.117	0.114	0.118	0.116	0.12	0.115	0.113	0.113	0.11	0.112	0.112
1.5	0.121	0.124	0.124	0.12	0.134	0.124	0.126	0.129	0.125	0.133	0.129	0.138	0.13	0.127	0.128	0.127	0.13	0.128
2.5	0.188	0.193	0.197	0.181	0.192	0.194	0.19	0.194	0.185	0.213	0.196	0.22	0.203	0.189	0.194	0.201	0.211	0.208
3.5	0.29	0.298	0.309	0.277	0.287	0.298	0.288	0.292	0.281	0.32	0.298	0.323	0.296	0.288	0.301	0.305	0.328	0.312
4.5	0.391	0.406	0.419	0.382	0.389	0.415	0.391	0.397	0.388	0.428	0.409	0.433	0.392	0.393	0.411	0.434	0.461	0.418
5.5	0.434	0.455	0.467	0.508	0.535	0.543	0.519	0.521	0.524	0.552	0.533	0.561	0.549	0.539	0.556	0.542	0.568	0.552
6.5	0.471	0.491	0.503	0.617	0.643	0.646	0.633	0.638	0.645	0.656	0.649	0.676	0.67	0.649	0.675	0.657	0.676	0.667
7.5	0.502	0.522	0.537	0.705	0.737	0.743	0.724	0.73	0.743	0.751	0.74	0.759	0.767	0.741	0.768	0.745	0.764	0.758
8.5	0.536	0.558	0.573	0.781	0.807	0.802	0.8	0.808	0.816	0.81	0.808	0.821	0.834	0.82	0.84	0.811	0.827	0.823
9.5	0.572	0.59	0.607	0.831	0.859	0.86	0.851	0.86	0.874	0.861	0.862	0.874	0.885	0.871	0.9	0.865	0.882	0.88
10.5	0.601	0.616	0.64	0.871	0.9	0.902	0.887	0.902	0.909	0.906	0.903	0.918	0.933	0.913	0.945	0.907	0.91	0.921
11.5	0.626	0.641	0.664	0.903	0.936	0.93	0.926	0.935	0.947	0.938	0.935	0.949	0.956	0.946	0.973	0.95	0.954	0.952
12.5	0.643	0.66	0.683	0.926	0.96	0.958	0.95	0.962	0.971	0.97	0.964	0.973	0.975	0.963	0.988	0.973	0.973	0.977
13	0.653	0.667	0.693	0.936	0.971	0.969	0.96	0.971	0.982	0.981	0.976	0.985	0.983	0.967	0.994	0.987	0.979	0.987
13.5	0.66	0.674	0.699	0.95	0.975	0.98	0.971	0.978	0.996	0.994	0.983	0.993	0.981	0.969	0.997	0.993	0.993	0.997
14	0.667	0.681	0.707	0.955	0.99	0.988	0.978	0.988	1.002	1.002	0.993	1	0.982	0.975	1.001	1.003	0.996	1.007
15	0.677	0.693	0.72	0.974	0.999	1.003	0.997	0.996	1.019	1.018	1.004	1.015	0.987	0.974	1.001	1.024	1.01	1.014
16	0.689	0.703	0.731	0.987	1.013	1.019	1.006	1.008	1.032	1.031	1.017	1.029	0.981	0.976	0.991	1.038	1.016	1.028
17	0.699	0.713	0.741	1.013	1.037	1.034	1.015	1.007	1.054	1.037	1.024	1.046	0.983	0.972	0.987	1.057	1.029	1.051
18	0.707	0.722	0.751	1.026	1.043	1.033	1.023	1.015	1.064	1.045	1.028	1.063	0.981	0.966	0.982	1.085	1.04	1.065
